# Systematic proteomics identifies a conserved mechanism for polar targeting of plant cortical proteins

**DOI:** 10.64898/2026.08.17.745269

**Authors:** Evgeniya M. Pukhovaya, Catherine Albrecht, Maritza van Dop, Victor Jones, Mark Roosjen, Andriy Volkov, João Jacob Ramalho, Sumanth Mutte, Chang Su, Helen Strutt, Joyce C.M. Meiring, Anna Akhmanova, David Strutt, Dolf Weijers

## Abstract

Multicellular development is tightly coupled to the polarization of individual cells, which partitions polar proteins along the cell cortex and can control asymmetric cell division, anisotropic growth, local differentiation or physiology. Mechanisms driving cell polarization have been described in fungi and animals, but these lack counterparts in plants. While several polarized proteins have been identified in plants, the overall mechanisms guiding their polar localization are poorly characterized. Through iterative affinity proteomics on the recently identified SOSEKI polar proteins, we discovered a network of polar proteins that is conserved in the flowering plant Arabidopsis and the liverwort Marchantia. We next used this collection of novel polarized proteins for systematic proximity ligation proteomics in these two species to map their global polar proteome. We identified a subfamily of polarized Protein S-acyl transferase (PAT) enzymes that are required for membrane targeting of Arabidopsis SOSEKI proteins. Using human and fruit fly models, we showed that PAT19 is sufficient for membrane targeting of SOSEKI1, likely through direct palmitoylation. This work demonstrates a conserved mechanism for polar protein targeting in plants and offers a resource for studying polar protein localization.
