## Supplementary Data 5 for "Systematic proteomics identifies a conserved mechanism for polar targeting of plant cortical proteins"

### Sheet: Arabidopsis
Native promoter lines
Line	Gene ID	Backbone	Primers name	Primers sequence	Plant resistance
pSOK1:SOK1-YFP	AT1G05577	See Yoshida et al., 2019 (doi: 10.1038/s41477-019-0363-6)			PPT
pSOK2:SOK2-YFP	AT5G10150	See Yoshida et al., 2019 (doi: 10.1038/s41477-019-0363-6)			PPT
pSOK3:SOK3-YFP	AT2G28150	See Yoshida et al., 2019 (doi: 10.1038/s41477-019-0363-6)			PPT
pAN:AN-TdTomato	AT1G01510	See van Dop et al., 2020 (doi: 10.1016/j.cell.2020.01.011)			Kan
pSIB1:SIB1-YFP	AT1G30440	pPLV16	SIB1 FW	tagttggaatgggttcagaatcctaaagacataagg	PPT
			SIB1 RV	ttatggagttgggttcccctctcagaactaatgctcg
pSIB1:mNeonGreen-SIB1	AT1G30440	pJJR208 (pGII-FastRed)	oJJR368_SIB1co_WT_N_F	GATGGGCATGGACGAGCTGTACAAGATGGCCTGTATGAAACTAGGGAG	FastRed
			oJJR341_pSIB1-mNG_v208_R	tttgaacgatcggggatcggatcCCTTGTACAGCTCGTCCATGC
pDLC1:DLC1-mScarlet	AT4G15930	pAV48 (pPLV02-mScarlet)	oAV142 LIC2:DLC1 fwd (50-mer):	ttcgctagttggaataggttCTGGAATATAGATTTACCTCACTCTGTAGC	PPT
			oAV143 LIC2:DLC1 rev (38-mer):	ctgcagtatggagttgggttCCCGACTTGAAGAGCAGC
pDLC2:DLC2-mTurquoise	AT1G23220	pAV50 (pPLV02-mTurquoise)	oAV144 LIC2:DLC2 fwd (47-mer):	ttcgctagttggaataggttGAACAAAATGACCAAATTACCCTCATC	PPT
			oAV145 LIC2:DLC2 rev (44-mer):	ctgcagtatggagttgggttgATTTTTGATCTAACGGCTCCACg
pSICK:SICK-TdTomato	AT2G40980	pPLV23	SIK4 FW	tagttggaatgggttcggcagagaaccttatgagt	Kan
			SIK4 RV	ttatggagttgggttctgcctgaagattcaatttctttc
pSICK:SICK-YFP	AT2G40980	pPLV17_v2	EPo301	aattctagttggaatgggttggcagagaaccttatgagttatgaca	Kan
			EPo302	ctagtcatgggatccttatgagacccaccagaacccccgcctgaagattcaatttctttc
pDYRKP1:DYRKP1-YFP	AT3G17750	pPLV16	SIK2 FW	tagttggaatgggttcacaactggtgtctttactta	PPT
			SIK2 RV	ttatggagttgggttccagcagagattggttcgtat
pDYRKP2A:DYRKP2A-YFP	AT1G73450	pPLV16	SIK3 FW	tagttggaatgggttctacatccaccggaaaaaaca	PPT
			SIK3 RV	ttatggagttgggttccggcagatatgggttcgtag
pNEDD1:NEDD1-mScarlet	AT5G05970	pAV48 (pPLV02-mScarlet)	oAV146 LIC2:NEDD1 fwd (41-mer):	ttcgctagttggaataggttGCCACGTGTGCTTTCTCGTAG	PPT
			oAV147 LIC2:NEDD1 rev (47-mer):	ctgcagtatggagttgggttgcAAGCCTTTGTCTGAGCTCTTGATTC
pSIB2:SIB2-YFP	AT3G44820	pPLV17_v2	SIB2_F	cttgatatcgaattctagttggaatgggttcgccatccggtaacaatcct	Kan
			SIB2_R	acctcccccaccagaacccccaccTCCGAAGAAAGAGAAGCTTTTACGGTG
pSIB3:SIB3-TdTomato	AT5G66560	pPLV23	oMD421	tagttggaatgggttccgtggtgttgtgctctaagc	Kan
			oMD422	ttatggagttgggttctagaccgtcgtgatctatgatc
pSITK1:SITK1-YFP	AT1G12460	pPLV17_v2	oJJR041_pSIRK1_PLV_F	aattctagttggaatgggtttaaagcgccggtctaaagca	Kan
			oJJR042_pSIRK1_SIRK1_R	GAAAAAGATGAACCTTTCTCATattcagctcataaacggatcctacc
			oJJR046_SIRK1cds_F	ATGAGAAAGGTTCATCTTTTTCTGGT
			oJJR045_SIRKcds_YFP_R	acagctcctcgcccttactagtcatagaacctcccccaccagaacccccaccTGATCCAAATCCATTTCTGATTGATTCAAG
pSITK2:SITK2-YFP	AT1G62950	pPLV17_v2	EPo690	gaattctagttggaatgggttaggacataaactctatcaccaaagatatcgtactaat	Kan
			EPo691	aatctgcatttgcggttatcgga
			EPo692	taaccgcaaatgcagattgggaaa
			EPo693	tccttatggagttgggttGCtgattccattccatttctgatcagttcaaga
pPAT19:PAT19-mScarlet	AT4G15080	pLC477 (pGIIB-LIC_MssI-(MScarlet-I)-tNOS)	oJJR431_pPAT19_1_LC477_F	taaacccaactccatactgggcgtgtgagaagcattgctg	PPT
			oJJR432_pPAT19_1_LC477_R	tggtggcaaatgtcagctct
			oJJR433_pPAT19_2_LC477_F	Agagctgacatttgccacca
			oJJR434_pPAT19_2_LC477_R	GCAGGAAGTTGCCAACCATG
			oJJR435_PAT19cds_LC477_F	CATGGTTGGCAACTTCCTGC
			oJJR436_PAT19_cds_LC477_R	gcctcgcccttgctcaccatACCGCCAGATCCACCCTTGCGGGTACCTACAGGAG
pPAT20:PAT20-mScarle	AT3G22180	pLC477 (pGIIB-LIC_MssI-(MScarlet-I)-tNOS)	oJJR437_pPAT20_LC477_F	taaacccaactccatactgggcggaagatccacgattcgt	PPT
			oJJR438_pPAT20_LC477_R	GTTGCCAACCGTGTTTCCTC
			oJJR439_PAT20_LC477_F	GAGGAAACACGGTTGGCAAC
			oJJR440_PAT20_LC477_R	gcctcgcccttgctcaccatACCGCCAGATCCACCCTTGATGTTAGAACCGGTTTGG
pPAT21:PAT21-mScarlet	AT2G33640	pLC477 (pGIIB-LIC_MssI-(MScarlet-I)-tNOS)	oJJR427_PAT21_LC477_F	taaacccaactccatactggtcaaaagttgaccggcgaga	PPT
			oJJR428_PAT21_LC477_R	gcctcgcccttgctcaccatACCGCCAGATCCACCATGGAATCTAGTAGATAAATGTCTGTGC
pPAT22:PAT22-YFP	AT1G69420	pPLV17_v2	EPo657	gaattctagttggaatgggttcattacccacagttcacatttcacagc	Kan
			EPo658	tgtttcctcatttttcctcaagaagaaatgc
			EPo659	ttgaggaaaaatgaggaaacatggatgg
			EPo660	tccttatggagttgggttGCtcttgatttgtggatgtttctagaaggaacc
sac9 pSAC9:mCitrin-SAC9	AT3G59770	See Lebecq et al., 2022 (doi: 10.7554/eLife.7383)
Overexpression lines (IP-MS, PM markers)
pRPS5a:SOK1-YFP (also referred to as pRPS5a:SOK1(full length)-YFP)	AT1G05577	See Yoshida et al., 2019 (doi: 10.1038/s41477-019-0363-6)			PPT
pRPS5a:SOK2-YFP	AT5G10150	See Yoshida et al., 2019 (doi: 10.1038/s41477-019-0363-6)			PPT
pRPS5a:SOK3-YFP	AT2G28150	See Yoshida et al., 2019 (doi: 10.1038/s41477-019-0363-6)			PPT
p35S:AN-GFP	AT1G01510	See Kim et al., 2002 (https://doi.org/10.1093/emboj/21.6.1267)
pUB10:NPSN12-EYFP (WAVE131)	AT1G48240	See Geldner et al., 2009 (doi: 10.1111/j.1365-313X.2009.03851.x.)
pUB10:PIP1;4-EYFP (WAVE138)	AT4G00430	See Geldner et al., 2009 (doi: 10.1111/j.1365-313X.2009.03851.x.)
pRPS5a:SIB1-YFP	AT1G30440	LC006 (pGIIBpRPS5aLIC_HpaIv2sYFPtNOS)	SIB1 FW	tagttggaatgggttcagaatcctaaagacataagg	PPT
			SIB1 RV	agtatggagttgggttcgccctctcagaactaatgctcg
pRPS5a:DLC1-YFP	AT4G15930	LC006 (pGIIBpRPS5aLIC_HpaIv2sYFPtNOS)	DLC1 FW	tagttggaatgggttctttattatttatacacaaag	PPT
			DLC1 RV	agtatggagttgggttcgcacccgacttgaagagcagcacag
pRPS5a:miniSOK1-mNeonGreen		pRPS5a:mNeonGreen-FastGreen (based on pPLV28)	oAV268 hDvl2 fwd	taggttaacccaactccatactgcaggttcatggcgggtagcag	FastGreen	Full Dvl2-SOK1[polarity domain] sequence	atggcgggtagcagcactgggggcggtggggttggggagacgaaggtgatttaccacctggatgaggaagagactccctacctggtgaagatccctgtccccgccgagcgcatcaccctcggcgatttcaagagcgtcctgcagcggcccgcgggcgccaagtactttttcaagtctatggatcaggatttcggggtggtgaaggaagaaatttcagatgacaacgcccgcctcccctgcttcaacggaagggtggtatcctggctggtgtcctcagataatccccaacccgagatggcccctccagtccatgagcctcggGGTGGAGGTTCTGGTAAGAAGCAAGATCCTAAAACTGTTTCTGGTCAGAGAGACGGTTCAACTGAAAATGGAAGTGGA…
			oAV269 hDvl2 rev	ACCAGAACCTCCACCccgag
			miniSOK_F	cctcggGGTGGAGGTTCTGGTAAGAAGCAAGATCCTAAAACTGTTTCTGG
			miniSOK_R	GCTGCAGTATGGAGTTGGGTTCCCCCTGATCGACTCTTGTTGAGTG
Proximity labeling TurboID lines (also used for cell localization analysis)
Line	Gene ID	Backbone	Primers name	Primers sequence	Plant resistance
pRPS5a:TbID-YFP (free ligase control)	-	pPLV28 GIIB pRPS5a-LIC-TurboID-sYFP2 (VJp16, used as a free ligase control) or FastRed version of the same construct called EPp022 and used for some cloning			PPT
pRPS5a:SOK1-TbID-YFP	AT1G05577	VJp16	SOK1_TbID_F	ctagttggaataggttatggaaagtaatggtggaggaggaga	PPT
			SOK1_TbID_R	gtatggagttgggttctctttgagagtagtcgtcaatacacgt
pRPS5a:SOK2-TbID-YFP (plant line scielenced in T2)	AT5G10150	VJp16	MR077 SOK2_F	tagttggaataggttcATGGAAGCTGTAAGATGCAG	PPT
			MR078 SOK2_R	agtatggagttgggttcTTTCTTGATTTGCTTCGATGATG
pRPS5a:SOK3-TbID-YFP	AT2G28150	VJp16	MR082 SOK3_F	tagttggaataggttcATGGAAGCGAGGATGAAGAAG	PPT
			MR083 SOK3_R	agtatggagttgggttcAGGCTCTTCTGAAGGCACTTTCG
pRPS5a:SOK4-TbID-YFP	AT3G46110	VJp16	MR088 SOK4_F	tagttggaataggttcATGGCGTTGGTGAGTTCAAGAG	PPT
			MR089 SOK4_R	agtatggagttgggttcTGGTTGTCCAACCACAGAATTTG
pRPS5a:SOK5-TbID-YFP	AT5G59790	VJp16	MR093 SOK5_F	tagttggaataggttcATGAGTTCAAGAGTGTTCAGAGC	PPT
			MR094 SOK5_R	agtatggagttgggttcCTGCTGCCCACCATTGTTCCTTTTAG
pRPS5a:AN-TbID-YFP	AT1G01510	VJp16	MR070 AN_F	tagttggaataggttcATGAGCAAGATCCGTTCGTCTG	PPT
			MR071 AN_R	agtatggagttgggttcATCGATCCAACGTGTGATACCATC
pRPS5a:DLC1-TbID-YFP	AT4G15930	VJp16	DLC1_TbID_F	ctagttggaataggttatgagtgacgggaggaggaagaa	PPT
			DLC1_TbID_R	gtatggagttgggttctctttgagagtagtcgtcaatacacgt
pRPS5a:SIB1-TbID-YFP	AT1G30440	VJp16	MR124 SIB1_F	tagttggaataggttcATGGCTTGCATGAAGCTGGGATC	PPT
			MR125 SIB1_R	agtatggagttgggttcCCTCTCAGAACTAATGCTCGAAG
pRPS5a:SICK-TbID-YFP	AT2G40980	VJp16	MR131 SIK4_F	tagttggaataggttcATGGAAGGTAAATCTCCAGACC	PPT
			MR132 SIK4_R	agtatggagttgggttcGCCTGAAGATTCAATTTCTTTCC
pRPS5a:SITK1-TbID-YFP	AT1G12460	VJp16	VJo024 SIRK1_F	GAGCTAGTTGGAATAGGTTATGAGAAAGGTTCATCTT	PPT
			VJo025 SIRK1_R	CATGTATGGAGTTGGGTTTGATCCAAATCCATTT
pRPS5a:BRX-TbID-YFP	AT1G31880	VJp16	VJo008 BRX_F	CTAGTTGGAATAGGTTATGTTTTCTTGCATAGCTTGTACC	PPT
			VJo009 BRX_R	GTATGGAGTTGGGTTGAGGTACTGTGTTTGTATTCTCTCTC
pRPS5a:POLAR-TbID-YFP	AT4G31805	VJp16	MR143 POLAR_F	tagttggaataggttcATGGAAGGCTCGCGGCGGAG	PPT
			MR144 POLAR_R	agtatggagttgggttcTCTAGAAAAACTGGTGCGGTG
pRPS5a:BASL-TbID-YFP (plant line scielenced in T2)	AT5G60880	VJp16	MR138 BASL_F	tagttggaataggttcATGGCTTCACAGTGGACAATACC	PPT
			MR139 BASL_R	agtatggagttgggttcGAATCTACAACATTGGAACCC
pRPS5a:BOR1-TbID-YFP (plant line scielenced in T2)	AT2G47160	VJp16	MR103 BOR1_F	tagttggaataggttcATGGAAGAGACTTTTGTGCCGTTTG	PPT
			MR104 BOR1_R	agtatggagttgggttcGTTCGATGACGACTGGTTCAAG
pRPS5a:PIN2-TbID-YFP (plant line scielenced in T1)	AT5G57090	VJp16	MR117 PIN2_F	tagttggaataggttcATGATCACCGGCAAAGACATGTAC	PPT
			MR118 PIN2_R	agtatggagttgggttcAAGCCCCAAAAGAACGTAGTAG
pRPS5a:OPS-TbID-YFP (plant line scielenced in T1)	AT3G09070	VJp16	VJo012 OPS_F	CTAGTTGGAATAGGTTATGAATCCAGCTACTGACCCAG	PPT
			VJo013 OPS_R	GTATGGAGTTGGGTTATACAGCCTCATTACACTCCTCG
pRPS5a:NIP5;1-TbID-YFP	AT4G10380	VJp16	MR098 NIP5;1_F	tagttggaataggttcATGGCTCCACCGGAGGCTGAGGTG	PPT
			MR099 NIP5;1_R	agtatggagttgggttcACGACGAAAGCTCCTAACCGG
pRPS5a:LTI6B-TbID-YFP	AT3G05890	VJp16	EPo001 LTI6B_F	cgagctagttggaataggttatgagtacagccactttcgtag	PPT
			EPo002 LTI6B_R	tccatgtatggagttgggttcttggtgatgatataaagagcgtaaag
pRPS5a:PIP2A-TbID-YFP	AT3G53420	VJp16	EPo005 PIP2A_F	cgagctagttggaataggttatggcaaaggatgtggaagc	PPT
			EPo006 PIP2A_R	tccatgtatggagttgggttgacgttggcagcacttct
pRPS5a:NPH3-TbID-YFP	AT5G64330	EPp022	EPo561 NPH3_F	CGAGCTAGTTGGAATAGTACatgatgtgggaatctgagagcg	FastRed
			EPo562 NPH3_R	CCATGTATGGAGTTGGTACtgaaattgagttcctccatcgtcttgg
pRPS5a:NRL28-TbID-YFP	AT5G48800	EPp022	EPo215 NRL28_F	CCTCGAGCTAGTTGGAATAGTACatggacaagcatcatcatcaacatcttttattac	FastRed
			EPo216 NRL28_R	TAGTCCATGTATGGAGTTGGTACatctgtgcttgcgcaagttctc
pRPS5a:NRL31-TbID-YFP	AT5G67385	EPp022	EPo273 NRL31_F	CCTCGAGCTAGTTGGAATAGTACatgtcagcaaagaagaaagatcttttgtcctcag	FastRed
			EPo274 NRL31_R	TAGTCCATGTATGGAGTTGGTACagaaatagagtgtctccgatcttttggtggt
pRPS5a:IRKI1-TbID-YFP	AT5G12900	EPp022	EPo203 IRKI1_F	CCTCGAGCTAGTTGGAATAGTACatggcttcttctgaaacaagaatgaacaag	FastRed
			EPo204 IRKI1_R	TAGTCCATGTATGGAGTTGGTACgcccaatgacttgtacctgcaaag
pRPS5a:IRKI2-TbID-YFP	AT1G12330	EPp022	EPo133 IRKI2_F	CCTCGAGCTAGTTGGAATAGTACatggctccttcgtcttcatcttct	FastRed
			EPo134 IRKI2_R	TAGTCCATGTATGGAGTTGGTACacctcctaatgggctacaaatgcttattaaa
pRPS5a:p23-1-TbID-YFP	AT4G02450	VJp16	EPo358 p23-1_F	ggccccccctcgagctagttggaataggttatgaggtaacaaataagaaatcctttttct	PPT
			EPo359 p23-1_R	gtctttgtagtccatgtatggagttgggttcttgtcttccttaacagatgttgtttcttc
pRPS5a:BOB1-TbID-YFP	AT5G53400	VJp16	EPo360 BOB1_F	ggccccccctcgagctagttggaataggttatggcgattatctctgaggtagaagaagaa	PPT
			EPo361 BOB1_R	gtctttgtagtccatgtatggagttgggttgttaaactttgcatttgagaagtccatctc
pRPS5a:MEE59-TbID-YFP	AT4G37300	VJp16	EPo384 MEE59_F	cctcgagctagttggaataggttatgagtacgatgaagccaagccg	PPT
			EPo385 MEE59_R	tagtccatgtatggagttgggttagaactctcgctccggtttgg
pRPS5a:LRS1-TbID-YFP	AT3G05090	VJp16	EPo356 LRS1_F	ggccccccctcgagctagttggaataggttatgcaccgggttggaagtgc	PPT
			EPo357 LRS1_R	gtctttgtagtccatgtatggagttgggtttctagctatagccactctgtagttgagaat
pRPS5a:PUB4-TbID-YFP	AT2G23140	EPp022	EPo555 PUB4_F	CGAGCTAGTTGGAATAGTACatgtttgtttctttcttctctctttctctcg	FastRed
			EPo556 PUB4_R	CCATGTATGGAGTTGGTACgccacgcccagcgt
pRPS5a:AT1G53050-TbID-YFP	AT1G53050	EPp022	EPo139 PK_1_F	CCTCGAGCTAGTTGGAATAGTACatgggttgtgtttgtggtaagcct	FastRed
			EPo140 PK_1_R	TAGTCCATGTATGGAGTTGGTACacggctagaaacagatgagggat
pRPS5a:AT1G54610-TbID-YFP	AT1G54610	EPp022	EPo559 PK_2_F	CGAGCTAGTTGGAATAGTACatgggttgtgtatttggccgag	FastRed
			EPo560 PK_2_R	CCATGTATGGAGTTGGTACggccactactgctctctttcct
pRPS5a:PAT01-TbID-YFP	AT3G56920	EPp022	EPo700 AtPAT01_F	CGAGCTAGTTGGAATAGTACatgtcttctcagaatcttgaacgacaaag	FastRed
			EPo701 AtPAT01_R	CCATGTATGGAGTTGGTACccgttctctagcttcggaatcagac
pRPS5a:PAT07-TbID-YFP	AT3G26935	EPp022	EPo569 AtPAT07_F	cgagctagttggaatagtacatgtatgtagtgcctccgcc	FastRed
			EPo570 AtPAT07_R	ccatgtatggagttggtactgtaggccggttctccgt
pRPS5a:PAT10-TbID-YFP	AT3G51390	EPp022	EPo702 PAT10_F	CGAGCTAGTTGGAATAGTACatgggcgtttgttgcc	FastRed
			EPo703 PAT10_R	CCATGTATGGAGTTGGTACgcagcagcgacatttcaacatatcg
pRPS5a:PAT15-TbID-YFP	AT5G04270	EPp022	EPo704 PAT15_F	CGAGCTAGTTGGAATAGTACatgagttgtcggagattcttctcga	FastRed
			EPo705 PAT15_R	CCATGTATGGAGTTGGTACgctgtctctcgatgcagaaaagc
pRPS5a:PAT17-TbID-YFP	AT3G04970	EPp022	EPo567 AtPAT17_F	cgagctagttggaatagtacatggcggtacagtggct	FastRed
			EPo568 AtPAT17_R	ccatgtatggagttggtacttccgattttcgttttgatttgttggaagaag
pRPS5a:PAT18-TbID-YFP	AT4G01730	EPp022	EPo565 AtPAT18_F	cgagctagttggaatagtacatgacgagaagacgccatgg	FastRed
			EPo566 AtPAT18_R	ccatgtatggagttggtactcttggtgatgcttcacttccatct
pRPS5a:PAT19-TbID-YFP	AT4G15080	EPp022	EPo413 PAT19_F	ccccCCTCGAGCTAGTTGGAATAGTACatggtgaggaaacatggttggc	FastRed
			EPo414 PAT19_R	tttgTAGTCCATGTATGGAGTTGGTACcttgcgggtacctacaggagc
pRPS5a:PAT20-TbID-YFP	AT4G15080	EPp022	EPo415 PAT20_F	ccccCCTCGAGCTAGTTGGAATAGTACatggtgaggaaacacggttggc	FastRed
			EPo416 PAT20_R	tttgTAGTCCATGTATGGAGTTGGTACcttgatgttagaaccggtttgggagt
pRPS5a:PAT21-TbID-YFP	AT3G22180	EPp022	EPo727 PAT21_F	cgagctagttggaatagtacatggcgagaagacatggatgg	FastRed
			EP0728 PAT22_R	ccatgtatggagttggtacatggaatctagtagataaatgtctgtgcagt
pRPS5a:PAT22-TbID-YFP	AT2G33640	VJp16	EPo362 PAT22_F	ggccccccctcgagctagttggaataggttatgaggaaacatggatggcagc	PPT
			EPo363 PAT22_R	gtctttgtagtccatgtatggagttgggtttcttgatttgtggatgtttctagaaggaac
pRPS5a:PAT23-TbID-YFP	AT1G69420	EPp022	EPo698 PAT23_F	CGAGCTAGTTGGAATAGTACatggactcatcagagatcgaagtagtg	FastRed
			EPo699 PAT23_R	CCATGTATGGAGTTGGTACgagaattgaagacgggacaacctcg
pRPS5a:MpPATH-TbID-YFP	Mapoly0132s0002	EPp022	EPo706 MpPAT19_F	CGAGCTAGTTGGAATAGTACATGGTGCGGCGCCAC	FastRed
			EPo707 MpPAT19_R	CCATGTATGGAGTTGGTACAGATGAAGCACCTGGACCTAGAG
pRPS5a:MpPATI-TbID-YFP	Mapoly0107s0005	EPp022	EPo708 MpPAT22_F	CGAGCTAGTTGGAATAGTACATGCGACACCATGGTTGGC	FastRed
			EPo709 MpPAT22_R	CCATGTATGGAGTTGGTACGGGACTAGTTGAAAGCAAGGCAG
Mutants
pat19;20;22 stable triple mutant	AT4G15080, AT4G15080, AT2G33640	See Liu et al., 2024 (https://doi.org/10.1073/pnas.2322375121)
pRPS5a:XVE pLexA:Cas9-RFP pat19;20;22 (inducible CRISPR)	AT4G15080, AT4G15080, AT2G33640	This paper
pRPS5a:XVE pLexA:Cas9-RFP plp1 (inducible CRISPR)	AT4G37070	This paper
Primers to generate and sequence inducible CRISPR vectors
Primer ID	Primer sequence	Description
EPo599	gtcaAGTCCTGGAAGCAACCGAAG	sgRNA PAT19_1_F in pRU42
EPo600	aaacCTTCGGTTGCTTCCAGGACT	sgRNA_PAT19_1_R in pRU42
oCS059	attgTGGCCGGGAAGAATTCGACG	sgRNA_PAT19_2_F in pRU43
oCS060	aaacCGTCGAATTCTTCCCGGCCA	sgRNA_PAT19_2_R in pRU43
EPo603	gtcaGTGTACTGCAATCAATCCTG	sgRNA_PAT20_F in pRU44
EPo604	aaacCAGGATTGATTGCAGTACAC	sgRNA_PAT20_R in pRU44
EPo615	attgAAACAAATTAAGCTTACCAG	sgRNA_PAT22_F in pRU41
EPo616	aaacCTGGTAAGCTTAATTTGTTT	sgRNA_PAT22_R in pRU41
oCS035	attgTAGCTCTTACATCGATTCGG	sgRNA_PLP1_1_F in pRU41
oCS036	aaacCCGAATCGATGTAAGAGCTA	sgRNA_PLP1_1_R in pRU41
oCS037	gtcaTAGGTATAACAATGTTTGTG	sgRNA_PLP1_2_F in pRU42
oCS038	aaacCACAAACATTGTTATACCTA	sgRNA_PLP1_2_R in pRU42
oCS039	attgAGCCGCGAAATGAGGTCGAC	sgRNA_PLP1_3_F in pRU43
oCS040	aaacGTCGACCTCATTTCGCGGCT	sgRNA_PLP1_3_R in pRU43
oCS041	gtcaATACCTTGACATCCAAGCTA	sgRNA_PLP1_4_F in pRU44
oCS042	aaacTAGCTTGGATGTCAAGGTAT	sgRNA_PLP1_4_R in pRU42
oCS017	tactagtaagggcgaatttcaactttattatacaaagttggcattataaaaaagc	Transfer 4 sgRNAs into p2R3z-BASI-ccdB-BSAI
oCS018	agccaccacttggggatcttccactttgtacaagaaagttgaacg	Transfer 4 sgRNAs into p2R3z-BASI-ccdB-BSAI
oRU385	CAACGCGTTGGGAGCTCTCCCATATG	Sequencing pRU41-44
Genotyping primers
Primer ID	Primer sequence	Gene ID	Gene name
EPo715	caatgctgaggtaatgtgtta	AT4G15080	PAT19 (stable mutant)
EPo716	agacggtttagacgaatgta	AT4G15080	PAT19 (stable mutant)
EPo727	tgcacattgtgcaattgtgaggtact	AT3G22180	PAT20 (stable mutant)
EPo718	aataatccgaagttcaacct	AT3G22180	PAT20 (stable mutant)
EPo659	ttgaggaaaaatgaggaaacatggatgg	AT1G69420	PAT22 (stable mutant)
EPo730	gatgtcactgtcttaggcagtctctaaga	AT1G69420	PAT22 (stable mutant)
oCS111	tgtgtttgttttgcaggctc	AT4G15080	PAT19 (inducible CRISPR)
oCS112	cgggtcttggattctgagtg	AT4G15080	PAT19 (inducible CRISPR)
oCS113	tcccgtggtatgtttaatgct	AT3G22180	PAT20 (inducible CRISPR)
oCS114	tcctttttccggcagtcttc	AT3G22180	PAT20 (inducible CRISPR)
oCS109	tggcagcttccataccatcc	AT1G69420	PAT22 (inducible CRISPR)
oCS110	gcaaatcctttgaataccctgc	AT1G69420	PAT22 (inducible CRISPR)
oCS115	cccaattttgtttgggaggc	AT4G37070	PLP1 (inducible CRISPR)
oCS116	tctcggtatacataggaactcg	AT4G37070	PLP1 (inducible CRISPR)

### Sheet: Marchantia
Construct	Gene ID	Primer name	Primer sequence	Backbone
Linearizing pDONR221		CA1500	gaagcctgcttttttgtacAAAGTTGGC
		CA1501	gacccagctttCTTGTACAAAGTTGGC
pEF1:SOK-TbID-YFP	Mapoly0032s0007	CA2741	ATGGTTCTGGTAGGTCAAGGTATGGAAC	pMpGWB103 Addgene #68557
		CA2742	TTGCAGTCGAGTCCGTATGGCTAC
pEF1:SIB-TbID-YFP	Mapoly0074s0067	CA2512	atggcttgcatgaaattggggtccaag	pMpGWB103
		CA2513	tgagacacggacatactccgactgtgtctcg
pEF1:TbID-YFP-SICK	Mapoly0067s0010	CA2514	ATGTGGAGAGGTGTAGCAGAAAAC	pMpGWB101 Addgene #68555
		CA2515	GTTCAAAGAAGCCCCCGACGTC
pEF1:NPC-TbID-YFP	Mapoly0028s0039	CA2585	ATGGCCAAGAAGGAGGGGAGCTTTAC	pMpGWB103
		CA2586	GAGGGCGGAGATGGTGTGCGTG
pEF1:NCH1-TbID-YFP	Mapoly0136s0015	CA2872	ATGGCCGTCTCAGCCAAACCCGAG	pMpGWB103
		CA2873	TGAGATCGAGTGGCGTCGCCTCCTG
pEF1:MEE59-TbID-YFP	Mapoly0014s0108	CA1233	ATGCAGAGCGGCGAGAAGCCGGGTC	pMpGWB103
		CA1234	AGGATCACTCCTGTGTACTTTGGAATCG
pEF1:TbID-YFP-AN	Mapoly0077s0060	CA857	ATGGGCAAGGGCGTCACGATGCCTC	pMpGWB101
		CA858	GCTAAGCCAGCGTACTACTCCATC
pEF1:DLC-TbID-YFP	Mapoly0084s0084	CA965	ATGTCGGAGAAGTTAGTTGAAAAGTC	pMpGWB103
		CA967	GCCCGACTTGAACAAGAGGAC
pEF1:PATA-TbID-YFP	Mapoly0027s0090	CA2520	ATGGCTATAAATTCTGCGGGCTGGGTC	pMpGWB103
		CA2521	TCTGTTTCCTGGAGGAGTACTATCCCCATTC
pEF1:PATH-TbID-YFP	Mapoly0132s0002	CA2516	ATGGTGCGGCGCCACGGTTGGCAG	pMpGWB103
		CA2517	AGATGAAGCACCTGGACCTAGAGGGGAG
pEF1:PATI-TbID-YFP	Mapoly0107s0005	CA2518	ATGCGACACCATGGTTGGCAGCTTC	pMpGWB103
		CA2519	GGGACTAGTTGAAAGCAAGGCAG
pEF1:BOB1-TbID-YFP	Mapoly0030s0062	CA1235	ATGGCTGTGATTTCTGAGTACGAGGAAG	pMpGWB103
		CA1236	GCACATTTTCGCTTTAGAAAAGTCCATT
pEF1:p23-TbID-YFP	Mapoly0006s0141	CA1037	ATGATGGACAGGCATCCCGAGGTTG	pMpGWB103
		CA1038	TCAAGGTTTACTCTCTAGCTCCGGAAG
pEF1:NEDD1-TbIF-YFP	Mapoly0118s0019	CA2448	ATGGCCGGGGGCCAGAGTTTAC	pMpGWB103
		CA2449	ATACATATCTCTCAACTGTTGATTTTCTCGGCG
pEF1:IRKI-TbID-YFP	Mapoly0118s0022	CA1314	ATGGAGAGGAATTACACTCAAGAACGTG	pMpGWB103
		CA1315	TTTGCAGCGCAAGTGACGGTAAACCTGG
pEF1:DYRKP-TbID-YFP	Mapoly0049s0040	CA2863	ATGGCGGATTCGGTCAATGCCATTC	pMpGWB103
		CA2864	AGCGGAGATAGGTTCATATGGGTAAG
pEF1:LRS1-TbID-YFP	Mapoly0016s0038	CA1735	ATGCATCGCGTGGGCAGTACTGGAAAC	pMpGWB103
		CA1736	CCGACTGGGAACTGTCCGATAATAAAGAGTAAG
pEF1:SOK1[C493A]-TbID-YFP	Mapoly0032s0007	CA320-C493A mutation	CTGTCCAATTTCCGGCTCgcaGGCAACGCCAATCCGCAC	pMpGWB103
		CA321-C493A mutation	GTGCGGATTGGCGTTGCCtgcGAGCCGGAAATTGGACAG

### Sheet: Animal systems
Human cell constructs
	Backbone	Primer_name	Primer_sequence
pCMV:AtSOK1-EGFP	pEGFP-N1	EPo643	gtaccgcgggcccggATGGAAAGTAATG
		EPo646	tggtggcgaccggtgCCTCTTTGAGAGTAGTCGT
pCMV:AtSOK1[C233A]-EGFP	pEGFP-N1	EPo671	AAGGCTGGTGGTTTGGACACAAACGACG
		EPo672	ACCAATACGGCGTCGTTTGTGTCCAAACCACCAGCCTTCATCAAGTTCCGTAACACGTGA
pCMV:AtSOK1[C233S]-EGFP	pEGFP-N1	EPo644	ACCAATACGGCGTCGTTTGTGTCCAAACCACCAGACTTCATCAAGTTCCGTAACACGTGA
		EPo645	AAGTCTGGTGGTTTGGACACAAACGACG
pCMV:AtPAT19-mCherry	pmCherry-N1	EPo647	gtaccgcgggcccggATGGTGAGGAAA
		EPo650	tggtggcgaccggtgCCTTGCGGGTACCT
pCMV:AtPAT19[C204S]-mCherry	pmCherry-N1	EPo648	ACCGGGAATGATGATCGAAACAATCTACACATTTGTCG
		EPo649	AGATTGTTTCGATCATCATTCCCGGTGGCTTAACAATTGTGTTGG
Fly constructs
pAttB-Actin-SOK1-mEGFP (attP40)		See materials&Methods
pAttB-Actin-SOK1[C223A]-mEGFP (attP40)
pAttB-Actin-PAT19-3xHA (attP2)
pAttB-Actin-PAT19[C204S]-3xHA (attP2)
